# Two-Stage CD8^+^ CAR T-Cell Differentiation in Patients with Large B-Cell Lymphoma

**DOI:** 10.1101/2025.03.05.641715

**Authors:** Guoshuai Cao, Yifei Hu, Tony Pan, Erting Tang, Nick Asby, Thomas Althaus, Jun Wan, Peter A. Riedell, Michael R. Bishop, Justin P. Kline, Jun Huang

**Affiliations:** Pritzker School of Molecular Engineering, University of Chicago, Chicago, IL 60637, USA; Pritzker School of Medicine, University of Chicago, Chicago, IL 60637, USA; Committee on Immunology, University of Chicago, Chicago, IL 60637, USA; Committee on Cancer Biology, University of Chicago, Chicago, IL 60637, USA; Department of Medicine, University of Chicago, Chicago, IL 60637, USA; The David and Etta Jonas Center for Cellular Therapy, University of Chicago, Chicago, IL 60637, USA; Department of Medical and Molecular Genetics, Indiana University School of Medicine, Indianapolis, IN 46202, USA

**Keywords:** large B-cell lymphoma, chimeric antigen receptor (CAR), axicabtagene ciloleucel, CD28-costimulated CAR, CAR T-cell differentiation, two-stage differentiation

## Abstract

Chimeric antigen receptor (CAR) T-cell therapy has expanded therapeutic options for patients with diffuse large B-cell lymphoma (DLBCL). However, progress in improving clinical outcomes has been limited by an incomplete understanding of CAR T-cell differentiation in patients. To comprehensively investigate CAR T-cell differentiation in vivo, we performed single-cell, multi-modal, and longitudinal analyses of CD28-costimulated CAR T cells from infusion product and peripheral blood (day 8-28) of patients with DLBCL who were successfully treated with axicabtagene ciloleucel. Here, we show that CD8^+^ CAR T cells undergo two distinct waves of clonal expansion. The first wave is dominated by CAR T cells with an exhausted-like effector memory phenotype during the peak expansion period (day 8-14). The second wave is dominated by CAR T cells with a terminal effector phenotype during the post-peak persistence period (day 21-28). Importantly, the two waves have distinct ontogeny and are biologically uncoupled. Furthermore, lineage tracing analysis via each CAR T cell’s endogenous TCR clonotype demonstrates that the two waves originate from different effector precursors in the infusion product. Precursors of the first wave exhibit more effector-like signatures, whereas precursors of the second wave exhibit more stem-like signatures. These findings suggest that pre-infusion heterogeneity mediates the two waves of in vivo clonal expansion. Our findings provide evidence against the intuitive idea that the post-peak contraction in CAR abundance is solely apoptosis or extravasation of short-lived CAR T cells from peak expansion. Rather, our findings demonstrate that CAR T-cell expansion and persistence are mediated by clonally, phenotypically, and ontogenically distinct CAR T-cell populations that serve complementary clinical purposes.
