## Supplementary Table 1 for "Two-Stage CD8^+^ CAR T-Cell Differentiation in Patients with Large B-Cell Lymphoma"

### Sheet: Sheet1
Characteristics	P1	P2	P3	P4	P5	P6	P7
Age, y	74	69	55	53	46	66	68
Sex	Male	Male	Female	Female	Male	Male	Female
Disease stage	II	IV	II	I	IV	IV	IV
No. of prior therapies	2	5	2	4	5	3	3
Prior lines of therapy	1. R-CHOP	1. R-CHOP	1. DA-EPOCH w/ IT MTX	1. Radiation	1. R-CHOP	1. R-CHOP	1. R-CHOP
	2. R-ICE	2. Benda-obinutuzumab	2. ICE	2. R-CHOP	2. R-ICE	2. R-ICE	2. R-ICE
		3. R-ICE		3. Clinical Trials (control arm RICEx3)	3. BEAM + Auto SCT	3. BEAM + Auto SCT	3. BEAM + Auto SCT
		4. Hu5F9-G4 + rituxumab (on clinical protocol)		4. BEAM + Auto SCT	4. Rituxan /Flu/Cy + Allo SCT
		5. R GemOx			5. R-GemOx
Disease status	Relapsed	Refractory (e.g. relapsed then refractory)	Primary refractory	Relapsed	Relapsed	Relapsed	Relapsed
Baseline (Ref. range)
LDH, U/L (116-245 U/L)	165	311	312	186	203	1276	297
CRP, mg/dL (<0.5 mg/dL)	0	ND	3.5	0.6	0.3	4.1	1.4
Ferritin, ng/mL (20-300 ng/mL)	110	ND	576	215	544	1228	229
ECOG PS	1	1	2	0	1	1	0
Bridging therapy	No	No	Yes	No	Yes	Yes	No
Product	Axicabtagene ciloleucel	Axicabtagene ciloleucel	Axicabtagene ciloleucel	Axicabtagene ciloleucel	Axicabtagene ciloleucel	Axicabtagene ciloleucel	Axicabtagene ciloleucel
Maximum Grade CRS	2	1	2	1	1	1	1
Maximum Grade ICANS	2	3	3	4	1	1	0
Tocilizumab or steroids	Tocilizumab & steroids	Tocilizumab & steroids	Tocilizumab & steroids	Steroids	Tocilizumab	Tocilizumab	Tocilizumab
Survival status	Deceased	Alive	Deceased	Alive	Alive	Alive	Alive
Cause of Death	Second Malignancy	---	Progressive lymphoma	---	---	---	---
*ND means "not determined"
