## Supplementary Table 2 for "Two-Stage CD8^+^ CAR T-Cell Differentiation in Patients with Large B-Cell Lymphoma"

### Sheet: SupplementaryTable2-Cell_Distri
patient	timepoint	CD4_CART	CD8_CART
P1	IP	1021	2375
P1	d10	13	7
P1	d21	431	3347
P1	d28	166	1009
P2	IP	1734	1716
P2	d12	789	3383
P2	d21	542	2227
P2	d28	567	5370
P3	IP	754	3468
P3	d05	19	4
P3	d08	51	172
P3	d21	331	1597
P4	IP	1214	1081
P4	d10	1299	977
P4	d21	695	3633
P4	d30	224	1144
P5	IP	284	3656
P5	d10	205	1030
P5	d21	878	958
P5	d28	395	431
P6	IP	1	2
P6	d14	17	1041
P6	d21	126	4602
P6	d28	144	3805
P7	IP	1810	1360
P7	d10	1402	3043
P7	d21	53	80
P7	d28	100	169
