## Supplementary Table 5 for "Two-Stage CD8^+^ CAR T-Cell Differentiation in Patients with Large B-Cell Lymphoma"

### Sheet: SupplementaryTable5-Timepoint-S
gene	p_val	avg_log2FC	pct.1	pct.2	p_val_adj
NFKBIA	0	1.52036	0.833	0.41	0
PIM3	0	1.27296	0.567	0.136	0
RGS1	0	1.2272	0.496	0.092	0
CXCR4	0	1.21895	0.873	0.481	0
HLA-DRA	0	1.02792	0.547	0.2	0
COTL1	0	1.00519	0.822	0.508	0
CNN2	0	0.913997	0.897	0.718	0
DUSP4	0	0.899454	0.285	0.012	0
GZMK	0	0.899298	0.791	0.462	0
VIM	0	0.8935	0.957	0.762	0
PMAIP1	0	0.889482	0.437	0.12	0
CD74	0	0.866088	0.977	0.911	0
MTRNR2L12	0	0.80767	0.992	0.756	0
HMGB2	0	0.777614	0.766	0.47	0
RBM38	0	0.772844	0.631	0.269	0
GAPDH	0	0.769539	0.997	0.988	0
TNFAIP3	0	0.75429	0.837	0.548	0
ZFP36	0	0.705533	0.821	0.614	0
ACTG1	0	0.704041	0.978	0.967	0
MTRNR2L8	0	0.700068	0.868	0.575	0
DDIT4	0	0.688061	0.48	0.189	0
MRPL10	0	0.675712	0.657	0.338	0
SLC25A5	0	0.658634	0.864	0.662	0
RHOH	0	0.655015	0.683	0.382	0
POLR1D	0	0.64845	0.727	0.422	0
ZYX	0	0.64408	0.739	0.436	0
MGAT4A	0	0.638508	0.629	0.34	0
EIF1	0	0.630449	0.996	0.975	0
HERPUD1	0	0.626064	0.689	0.389	0
BCL3	0	0.625778	0.36	0.095	0
DUSP1	9.50456e-267	0.618911	0.637	0.441	3.18774e-262
PDE4D	0	0.606691	0.511	0.224	0
BTF3	0	0.582191	0.986	0.936	0
CD69	0	0.580085	0.75	0.485	0
HMGN2	3.96116e-182	0.578877	0.795	0.639	1.32853e-177
HMGB1	0	0.577026	0.974	0.873	0
WHAMM	0	0.575657	0.541	0.265	0
HMGA1	0	0.571046	0.494	0.231	0
DUSP5	0	0.562687	0.345	0.118	0
FABP5	0	0.556556	0.418	0.164	0
DUSP2	0	0.554235	0.886	0.725	0
HLA-DRB1	2.40813e-250	0.548763	0.625	0.424	8.07664e-246
RPLP0	0	0.54731	0.996	0.981	0
HLA-DRB5	0	0.545594	0.381	0.154	0
SLC25A6	0	0.54061	0.95	0.821	0
RELB	0	0.536917	0.35	0.111	0
NR4A2	0	0.536045	0.392	0.168	0
TENT5C	0	0.5345	0.44	0.173	0
EIF3F	0	0.532697	0.925	0.757	0
EIF3H	0	0.522683	0.849	0.622	0
BTG3	0	0.519908	0.378	0.138	0
RGS10	0	0.517956	0.808	0.569	0
DNAJB1	0	0.516729	0.727	0.476	0
LDHB	0	0.516305	0.938	0.802	0
GYPC	0	0.505341	0.886	0.704	0
EEF2	0	0.502833	0.978	0.914	0
NINJ1	0	0.498919	0.388	0.146	0
OSER1	0	0.48974	0.357	0.122	0
HIST1H1C	2.88158e-282	0.489032	0.589	0.363	9.66453e-278
STMN1	1.36022e-191	0.488453	0.237	0.112	4.56203e-187
FKBP11	0	0.48775	0.553	0.305	0
LIMD2	0	0.48421	0.976	0.916	0
OCIAD2	0	0.482681	0.642	0.394	0
IGBP1	0	0.482467	0.621	0.362	0
LEPROTL1	0	0.480784	0.778	0.539	0
SNX9	0	0.480332	0.207	0.043	0
STK17A	0	0.479479	0.761	0.508	0
ARHGDIB	0	0.474815	0.989	0.963	0
MT-CO3	0	0.471999	0.995	0.98	0
CORO1A	0	0.471258	0.98	0.963	0
ANP32B	7.29407e-283	0.469617	0.711	0.497	2.44636e-278
HNRNPL	0	0.4679	0.747	0.508	0
CMC1	3.20567e-76	0.46676	0.238	0.155	1.07515e-71
RPSA	0	0.461352	0.995	0.965	0
UBE2D3	0	0.461318	0.885	0.714	0
ARPC5L	1.92441e-280	0.459699	0.759	0.534	6.45427e-276
PELI1	0	0.45466	0.31	0.11	0
ATP5MC2	0	0.452836	0.973	0.919	0
HNRNPA1	0	0.45278	0.985	0.932	0
EIF5A	0	0.452688	0.804	0.6	0
ZFP36L2	1.15527e-253	0.452317	0.924	0.858	3.87465e-249
HLA-DQB1	0	0.44935	0.327	0.125	0
ATP5F1A	0	0.445168	0.788	0.577	0
CD44	8.85999e-281	0.445111	0.745	0.518	2.97155e-276
RBBP6	0	0.4441	0.584	0.334	0
CACYBP	0	0.442146	0.563	0.325	0
YARS	2.79199e-273	0.434719	0.473	0.259	9.36406e-269
HLA-DMA	0	0.432837	0.361	0.146	0
GNAS	5.26687e-241	0.42774	0.836	0.668	1.76645e-236
MXD4	2.42376e-280	0.426671	0.546	0.317	8.12904e-276
CUL3	0	0.424442	0.465	0.242	0
NDUFB9	0	0.421135	0.86	0.671	0
ODC1	0	0.419647	0.538	0.296	0
H1FX	5.96874e-199	0.41956	0.728	0.553	2.00185e-194
NPM1	0	0.41872	0.953	0.865	0
ELOVL5	0	0.418138	0.491	0.26	0
EPC1	3.60814e-283	0.417929	0.745	0.509	1.21014e-278
PIK3R1	4.32698e-300	0.417274	0.726	0.483	1.45122e-295
TSC22D3	1.11783e-192	0.416312	0.794	0.65	3.7491e-188
UQCRFS1	2.2823e-283	0.415387	0.754	0.535	7.65461e-279
SAMSN1	6.71792e-208	0.411209	0.388	0.213	2.25312e-203
RACK1	0	0.410463	0.997	0.985	0
PPIF	0	0.410291	0.258	0.078	0
TKT	2.75227e-291	0.409865	0.558	0.329	9.23084e-287
C9orf16	6.83662e-305	0.403812	0.859	0.674	2.29293e-300
EIF3G	3.54774e-289	0.401431	0.877	0.708	1.18988e-284
COX4I1	0	0.4014	0.989	0.952	0
NAP1L1	2.31987e-245	0.400039	0.648	0.428	7.78061e-241
RIOK3	1.6527e-281	0.398244	0.544	0.312	5.543e-277
FAM177A1	2.58685e-239	0.397721	0.411	0.223	8.67603e-235
MKI67	1.23425e-223	0.39647	0.157	0.053	4.13956e-219
SFPQ	1.67298e-245	0.392959	0.787	0.584	5.61101e-241
OXA1L	8.88982e-294	0.392848	0.498	0.272	2.98156e-289
PIK3IP1	0	0.392521	0.345	0.154	0
FAM160B1	1.32903e-283	0.38866	0.38	0.185	4.45745e-279
ELF1	1.96445e-246	0.388248	0.693	0.458	6.58857e-242
HINT1	0	0.387246	0.969	0.897	0
APOBEC3H	0	0.385926	0.337	0.14	0
RUNX3	7.62844e-101	0.385289	0.517	0.369	2.5585e-96
SCAND1	6.39502e-251	0.385255	0.767	0.544	2.14483e-246
ATP5F1B	2.27714e-284	0.384334	0.886	0.744	7.63729e-280
EIF3L	7.94274e-246	0.38376	0.752	0.54	2.66392e-241
SARAF	0	0.382921	0.962	0.894	0
AC016831.7	1.7484e-238	0.382476	0.441	0.243	5.86395e-234
MT-ATP8	3.09136e-108	0.381549	0.897	0.858	1.03681e-103
SLC25A3	1.73139e-258	0.378887	0.878	0.731	5.80689e-254
HIGD2A	8.2339e-293	0.378429	0.91	0.76	2.76157e-288
SSH2	2.91689e-206	0.377676	0.439	0.252	9.78297e-202
PRDX6	1.91284e-238	0.377292	0.655	0.429	6.41548e-234
EPB41L4A-AS1	4.38555e-260	0.376829	0.355	0.174	1.47087e-255
GMFG	0	0.376423	0.954	0.846	0
BRI3	1.4203e-265	0.376149	0.443	0.235	4.76355e-261
CLDND1	2.70878e-257	0.375863	0.465	0.257	9.08497e-253
HLA-DPA1	1.71435e-114	0.374468	0.604	0.466	5.74974e-110
PER1	0	0.373748	0.195	0.038	0
MYL6B	0	0.372232	0.234	0.06	0
GTF2B	5.39321e-305	0.371493	0.439	0.219	1.80883e-300
MMADHC	1.74313e-254	0.371227	0.577	0.348	5.84627e-250
COG3	7.02134e-301	0.37036	0.356	0.163	2.35489e-296
UBE2J1	1.71508e-299	0.367366	0.42	0.207	5.75222e-295
IER5	0	0.367165	0.276	0.106	0
SIRPG	5.31303e-240	0.36712	0.465	0.264	1.78194e-235
CD82	1.49593e-254	0.36683	0.459	0.252	5.0172e-250
CD27	1.38631e-186	0.36591	0.841	0.754	4.64953e-182
RPL7	3.19026e-285	0.362753	0.937	0.813	1.06998e-280
EIF4H	4.12359e-227	0.362379	0.6	0.383	1.38301e-222
ARF1	9.51461e-249	0.361627	0.856	0.681	3.1911e-244
ATP5MG	0	0.361588	0.971	0.911	0
ANXA2	2.16535e-187	0.361441	0.793	0.633	7.26238e-183
CCNL1	1.49818e-205	0.359305	0.704	0.488	5.02475e-201
ZBTB1	4.31696e-267	0.358382	0.445	0.235	1.44786e-262
CSRNP1	0	0.357891	0.202	0.05	0
CALM3	1.31453e-190	0.357553	0.753	0.575	4.40879e-186
TERF2IP	5.06755e-215	0.355574	0.718	0.502	1.6996e-210
PTTG1	1.6426e-279	0.355026	0.283	0.12	5.50912e-275
MCUB	2.24353e-218	0.354996	0.675	0.466	7.52459e-214
GATA3	1.1351e-239	0.354571	0.483	0.274	3.80701e-235
ATG2A	3.16733e-292	0.35419	0.282	0.117	1.06229e-287
UBXN1	1.2561e-210	0.350538	0.816	0.632	4.21283e-206
UBALD2	8.26105e-176	0.35044	0.657	0.461	2.77068e-171
CCDC59	4.92422e-273	0.350316	0.435	0.225	1.65154e-268
HIF1A	3.91573e-280	0.350197	0.373	0.18	1.3133e-275
GDE1	1.78452e-275	0.349005	0.295	0.129	5.98511e-271
BIN1	1.18334e-191	0.346688	0.76	0.575	3.96881e-187
HEBP2	1.13062e-234	0.346399	0.491	0.28	3.79199e-230
CBLB	3.04103e-152	0.345865	0.741	0.555	1.01993e-147
RALY	2.37092e-222	0.345122	0.783	0.587	7.95183e-218
PPA1	5.59351e-237	0.345111	0.486	0.281	1.87601e-232
MRPL54	2.7559e-227	0.34395	0.694	0.469	9.24303e-223
RNF145	6.13678e-151	0.343906	0.35	0.205	2.05821e-146
PABPC1	1.16867e-279	0.343821	0.948	0.849	3.91961e-275
HNRNPLL	6.51746e-286	0.343612	0.352	0.163	2.18589e-281
ZFAS1	1.78031e-204	0.341681	0.609	0.396	5.97099e-200
KBTBD2	0	0.341525	0.31	0.126	0
HIST1H1B	3.76727e-88	0.339693	0.162	0.088	1.26351e-83
MAP2K2	6.87785e-204	0.339227	0.707	0.496	2.30676e-199
CEMIP2	1.94878e-250	0.337243	0.455	0.246	6.53602e-246
ATF7IP2	1.14779e-286	0.33662	0.357	0.166	3.84957e-282
BUD31	5.94372e-217	0.336421	0.536	0.324	1.99346e-212
HNRNPH3	1.57282e-134	0.335936	0.528	0.358	5.27509e-130
TYMS	1.05683e-163	0.335354	0.108	0.035	3.5445e-159
WHRN	0	0.334199	0.146	0.03	0
RTRAF	3.15185e-200	0.33356	0.708	0.512	1.0571e-195
KRT10	6.7352e-190	0.333066	0.709	0.502	2.25892e-185
SYF2	7.35758e-188	0.331941	0.606	0.398	2.46766e-183
SNRPC	4.0399e-200	0.330163	0.571	0.365	1.35494e-195
FLNB	0	0.329889	0.187	0.047	0
NFKB1	3.16753e-230	0.327239	0.363	0.186	1.06236e-225
SQSTM1	3.22641e-162	0.325364	0.623	0.429	1.0821e-157
GPSM3	4.91438e-192	0.324435	0.893	0.794	1.64823e-187
IDH2	2.33496e-170	0.324374	0.687	0.508	7.83122e-166
ATF4	9.47166e-257	0.321068	0.321	0.149	3.1767e-252
PHB2	6.82883e-182	0.320445	0.689	0.488	2.29032e-177
PPP6R2	7.95843e-213	0.320147	0.358	0.187	2.66918e-208
VPS37B	3.57786e-185	0.318391	0.381	0.214	1.19998e-180
UBC	4.38535e-301	0.316735	0.99	0.972	1.4708e-296
NELL2	2.19802e-225	0.315776	0.29	0.136	7.37193e-221
PRDM1	4.03097e-169	0.314821	0.527	0.337	1.35195e-164
TOMM20	1.29154e-191	0.311977	0.646	0.43	4.33169e-187
BNIP1	0	0.31051	0.209	0.062	0
PSMB1	1.40781e-180	0.310486	0.827	0.66	4.72164e-176
MAPKAPK2	2.1842e-201	0.309678	0.392	0.215	7.32559e-197
CYTOR	1.25566e-162	0.309154	0.718	0.517	4.21136e-158
AL133415.1	1.09165e-225	0.308542	0.241	0.105	3.66129e-221
MDH2	5.25008e-178	0.308536	0.727	0.531	1.76083e-173
SUB1	1.21397e-218	0.308031	0.938	0.841	4.07154e-214
MPZL3	7.89455e-228	0.307139	0.109	0.027	2.64775e-223
UFC1	3.18709e-175	0.307089	0.744	0.547	1.06892e-170
URM1	1.75176e-214	0.306349	0.459	0.26	5.87522e-210
YPEL5	7.73528e-205	0.306208	0.456	0.261	2.59433e-200
JMJD6	6.77624e-271	0.305547	0.216	0.08	2.27268e-266
CCL5	1.14728e-176	0.303927	0.995	0.986	3.84786e-172
PDZD8	1.69578e-234	0.303279	0.279	0.127	5.68747e-230
SYNJ2	6.49745e-211	0.30289	0.253	0.116	2.17918e-206
CASP4	7.89296e-161	0.30267	0.6	0.404	2.64722e-156
BNIP3L	8.91598e-213	0.302603	0.389	0.209	2.99033e-208
GPR183	5.11792e-256	0.300637	0.248	0.102	1.7165e-251
CTLA4	4.53908e-247	0.299917	0.282	0.124	1.52236e-242
PPP1CC	4.54216e-180	0.299909	0.61	0.405	1.52339e-175
RHBDD2	5.61917e-189	0.299497	0.352	0.19	1.88461e-184
COX5A	5.77295e-171	0.298842	0.821	0.663	1.93619e-166
EIF1B	2.46241e-175	0.29756	0.41	0.237	8.25869e-171
TMEM238	4.40269e-191	0.297326	0.445	0.26	1.47662e-186
EIF3D	6.80715e-163	0.29552	0.662	0.459	2.28305e-158
RSL24D1	4.505e-162	0.295044	0.656	0.453	1.51093e-157
B3GNT2	6.38629e-228	0.293703	0.389	0.202	2.1419e-223
ATP5F1C	3.73422e-160	0.293638	0.742	0.56	1.25242e-155
TCAF2	0	0.293454	0.211	0.068	0
ACTB	5.1574e-193	0.292885	0.997	1	1.72974e-188
TMED3	2.53757e-227	0.291965	0.374	0.192	8.51076e-223
CD83	0	0.29194	0.142	0.025	0
KDM2A	2.21454e-196	0.291672	0.401	0.223	7.42736e-192
TUBA1B	1.45781e-23	0.291262	0.409	0.455	4.88935e-19
BHLHE40	3.68419e-137	0.28893	0.567	0.388	1.23564e-132
EID1	2.22371e-169	0.28786	0.809	0.632	7.4581e-165
ZNF326	2.06984e-211	0.286908	0.279	0.132	6.94204e-207
PCIF1	4.20721e-204	0.286884	0.418	0.231	1.41105e-199
WTAP	3.39219e-153	0.286555	0.532	0.342	1.13771e-148
PSMD7	1.47861e-168	0.285394	0.524	0.33	4.95911e-164
COPS2	1.24708e-198	0.284272	0.439	0.249	4.18258e-194
PFDN4	6.11308e-209	0.284212	0.375	0.198	2.05027e-204
ARID5A	2.13112e-197	0.283258	0.261	0.124	7.14757e-193
SLC25A25	4.74418e-276	0.282669	0.203	0.071	1.59115e-271
AKIRIN2	4.24106e-177	0.281871	0.469	0.281	1.42241e-172
ALKBH7	4.25553e-165	0.281298	0.525	0.333	1.42726e-160
H2AFY	3.27682e-153	0.281295	0.526	0.343	1.09901e-148
PPIA	2.05138e-219	0.28052	0.979	0.964	6.88013e-215
GALNT2	1.13823e-200	0.280165	0.189	0.076	3.81749e-196
MRPL22	3.24455e-215	0.279979	0.355	0.183	1.08819e-210
SF3B6	1.02069e-147	0.279197	0.672	0.484	3.4233e-143
HAUS3	2.4728e-235	0.278681	0.277	0.124	8.29353e-231
ZNHIT3	1.3261e-192	0.278213	0.38	0.208	4.44759e-188
C16orf87	9.63039e-227	0.277955	0.293	0.136	3.22994e-222
MT1E	2.0654e-185	0.2776	0.398	0.224	6.92716e-181
DUSP10	0	0.277473	0.159	0.038	0
MZT2A	1.20369e-154	0.277107	0.692	0.493	4.03704e-150
TIPARP	2.39012e-193	0.276581	0.308	0.156	8.01621e-189
BRWD1	1.43061e-161	0.276442	0.433	0.258	4.79814e-157
ETF1	9.6768e-207	0.274561	0.297	0.145	3.2455e-202
EIF3K	2.9802e-193	0.272591	0.94	0.85	9.99531e-189
HLA-DQA1	3.29866e-228	0.272572	0.113	0.029	1.10634e-223
SFXN1	1.76374e-181	0.272129	0.409	0.234	5.91542e-177
CARHSP1	2.7716e-153	0.272088	0.422	0.26	9.29568e-149
SNHG8	3.85893e-174	0.271882	0.454	0.27	1.29425e-169
FXR1	5.34537e-182	0.271665	0.395	0.222	1.79278e-177
JUNB	2.92933e-50	0.271624	0.844	0.784	9.82468e-46
P4HB	1.1147e-125	0.271612	0.664	0.497	3.73859e-121
H2AFZ	1.35872e-49	0.271203	0.654	0.532	4.557e-45
RSRC2	8.39022e-159	0.271133	0.434	0.26	2.814e-154
GADD45B	1.04979e-102	0.271061	0.509	0.358	3.5209e-98
TNFRSF9	1.27885e-210	0.270932	0.204	0.083	4.28915e-206
SNHG7	1.70317e-159	0.270471	0.471	0.291	5.71225e-155
MTDH	2.06189e-152	0.269712	0.698	0.5	6.91538e-148
ATXN1	2.99436e-128	0.26873	0.326	0.192	1.00428e-123
NUDT21	5.78636e-165	0.26839	0.482	0.3	1.94069e-160
CDCA7	3.26422e-242	0.268186	0.176	0.061	1.09479e-237
USP3	9.342e-156	0.268044	0.402	0.238	3.13321e-151
CAPZB	1.73747e-177	0.267044	0.913	0.817	5.8273e-173
RAD23B	4.1411e-160	0.26583	0.446	0.272	1.38888e-155
UQCRB	2.43762e-123	0.26565	0.893	0.778	8.17555e-119
SMC3	2.22689e-135	0.265446	0.41	0.255	7.46876e-131
SNRPA	3.65514e-156	0.264803	0.484	0.304	1.2259e-151
H2AFJ	4.03161e-194	0.26449	0.31	0.156	1.35216e-189
MCM5	3.96168e-126	0.264347	0.229	0.123	1.32871e-121
RPL13A	1.28098e-142	0.263979	0.933	0.823	4.2963e-138
EIF3I	6.26628e-141	0.263953	0.599	0.412	2.10165e-136
IP6K2	8.85046e-215	0.263872	0.303	0.145	2.96835e-210
PFKFB3	0	0.263826	0.141	0.033	0
PTRHD1	4.76487e-176	0.26303	0.479	0.288	1.59809e-171
SP3	4.02368e-178	0.26283	0.358	0.196	1.3495e-173
SPOCK2	3.2201e-94	0.26212	0.571	0.421	1.07999e-89
GET4	1.06671e-184	0.260989	0.257	0.124	3.57765e-180
RPL12	4.59427e-290	0.260754	0.999	0.998	1.54087e-285
PDE4B	7.89507e-196	0.260552	0.216	0.094	2.64793e-191
PCBD1	4.86647e-213	0.259938	0.305	0.148	1.63217e-208
LGALS1	5.37515e-110	0.259829	0.879	0.757	1.80277e-105
CTSA	7.81302e-140	0.259587	0.363	0.216	2.62041e-135
NFKBIZ	3.22566e-178	0.259338	0.29	0.148	1.08185e-173
TOMM22	2.53501e-147	0.259315	0.552	0.366	8.50217e-143
C1orf43	6.76306e-150	0.25925	0.458	0.283	2.26826e-145
HIST1H1E	5.2643e-71	0.259243	0.861	0.741	1.76559e-66
EAPP	4.06145e-146	0.259157	0.487	0.309	1.36217e-141
MFNG	7.55854e-149	0.258659	0.514	0.331	2.53506e-144
EMB	2.02962e-120	0.257831	0.686	0.517	6.80715e-116
ZCRB1	3.54608e-170	0.257712	0.307	0.163	1.18932e-165
ANAPC15	2.27769e-186	0.257597	0.334	0.176	7.63915e-182
PASK	1.01115e-225	0.257107	0.154	0.051	3.39129e-221
SLC37A3	3.88391e-218	0.256801	0.155	0.053	1.30262e-213
LYAR	2.98901e-93	0.255637	0.654	0.495	1.00248e-88
MRPS15	2.44225e-160	0.255484	0.458	0.279	8.19105e-156
NAMPT	3.33653e-226	0.255041	0.228	0.095	1.11904e-221
DNPH1	6.35453e-191	0.253901	0.342	0.181	2.13124e-186
CNOT1	6.77459e-128	0.253778	0.357	0.216	2.27213e-123
MPST	1.03061e-173	0.253633	0.373	0.207	3.45655e-169
PCGF5	1.45327e-165	0.253613	0.448	0.269	4.87412e-161
DYNLT1	6.10627e-151	0.253459	0.456	0.281	2.04798e-146
KRR1	1.883e-172	0.253159	0.377	0.211	6.3154e-168
LINC00426	1.05308e-277	0.253013	0.156	0.045	3.53194e-273
NDUFB11	5.16756e-133	0.252982	0.842	0.687	1.73315e-128
MT-CO2	2.78084e-194	0.252821	0.999	1	9.32667e-190
RHOG	3.25113e-125	0.252685	0.717	0.534	1.0904e-120
RPL4	2.30508e-169	0.252658	0.963	0.892	7.731e-165
MAPK1IP1L	5.89332e-144	0.25255	0.492	0.314	1.97656e-139
STAM	8.09312e-229	0.2524	0.194	0.074	2.71435e-224
CIR1	1.37188e-154	0.25236	0.383	0.223	4.60116e-150
ISCA1	1.85186e-187	0.251986	0.345	0.182	6.21096e-183
MPG	7.43309e-155	0.251926	0.507	0.321	2.49298e-150
NRBF2	8.16305e-218	0.251867	0.254	0.113	2.7378e-213
NOP58	8.30542e-137	0.251843	0.443	0.28	2.78556e-132
NELFCD	6.01168e-175	0.251754	0.408	0.234	2.01626e-170
UBE2D2	1.10132e-92	0.251639	0.819	0.684	3.69373e-88
NOP53	4.52041e-119	0.25142	0.83	0.65	1.5161e-114
HIST3H2A	2.8598e-186	0.250874	0.269	0.131	9.59149e-182
CCL3	1.25889e-65	0.250738	0.175	0.107	4.22221e-61
