## Supplementary Table 6 for "Two-Stage CD8^+^ CAR T-Cell Differentiation in Patients with Large B-Cell Lymphoma"

### Sheet: SupplementaryTable6-Timepoint-S
cell_type	gene	avg_logFC	p_val	p_val_adj	de_family	de_method	de_type
CART	AC010531.6	1.9646	6.2726e-06	0.00261277	pseudobulk	edgeR	LRT
CART	AC095055.1	3.35963	2.81522e-05	0.0064143	pseudobulk	edgeR	LRT
CART	AL445471.2	2.99784	0.00011658	0.0145276	pseudobulk	edgeR	LRT
CART	ANLN	1.78312	9.32871e-05	0.0131941	pseudobulk	edgeR	LRT
CART	APOM	1.90076	2.2498e-05	0.00568276	pseudobulk	edgeR	LRT
CART	AREG	2.48848	0.000725727	0.0426304	pseudobulk	edgeR	LRT
CART	BCAT1	2.74819	2.67142e-05	0.00631116	pseudobulk	edgeR	LRT
CART	BEX1	3.97464	0.000798978	0.0453321	pseudobulk	edgeR	LRT
CART	BIRC5	1.98992	5.99739e-05	0.010251	pseudobulk	edgeR	LRT
CART	C17orf53	2.15325	0.000226991	0.020477	pseudobulk	edgeR	LRT
CART	CCNB2	1.71001	3.03918e-05	0.00651789	pseudobulk	edgeR	LRT
CART	CD83	1.72386	6.7192e-05	0.0109516	pseudobulk	edgeR	LRT
CART	CDC25A	1.65317	0.000736095	0.0430171	pseudobulk	edgeR	LRT
CART	CDC45	1.59964	5.26149e-05	0.00959323	pseudobulk	edgeR	LRT
CART	CDC6	1.68327	0.000351254	0.0262323	pseudobulk	edgeR	LRT
CART	CDCA2	1.64058	8.49025e-05	0.012615	pseudobulk	edgeR	LRT
CART	CDCA5	1.79238	0.000204606	0.0194756	pseudobulk	edgeR	LRT
CART	CDT1	1.74706	0.00014487	0.0164175	pseudobulk	edgeR	LRT
CART	CENPU	1.71963	5.39921e-06	0.00246329	pseudobulk	edgeR	LRT
CART	CENPV	2.03663	6.2295e-08	0.000108935	pseudobulk	edgeR	LRT
CART	COCH	1.99776	0.000199539	0.0193422	pseudobulk	edgeR	LRT
CART	COL1A1	3.18683	9.2065e-05	0.013163	pseudobulk	edgeR	LRT
CART	CTNNAL1	1.80458	6.87164e-06	0.00265005	pseudobulk	edgeR	LRT
CART	CXCL8	4.35987	0.000769381	0.0441675	pseudobulk	edgeR	LRT
CART	DLGAP5	1.56399	0.000937585	0.0495971	pseudobulk	edgeR	LRT
CART	DMC1	2.35681	0.000686634	0.0407552	pseudobulk	edgeR	LRT
CART	DTL	1.91279	1.43238e-06	0.00101757	pseudobulk	edgeR	LRT
CART	DUSP10	1.60147	3.77833e-08	8.97064e-05	pseudobulk	edgeR	LRT
CART	DUSP4	3.85541	3.94609e-08	8.97064e-05	pseudobulk	edgeR	LRT
CART	ELL2	1.54729	8.70043e-07	0.000706382	pseudobulk	edgeR	LRT
CART	EPB41L2	1.86532	0.000277455	0.0228665	pseudobulk	edgeR	LRT
CART	ETNK2	1.86156	0.000120139	0.0145276	pseudobulk	edgeR	LRT
CART	GALR2	3.709	0.000120756	0.0145276	pseudobulk	edgeR	LRT
CART	GEM	3.20016	3.56618e-07	0.000386047	pseudobulk	edgeR	LRT
CART	GINS2	1.68346	0.0003148	0.0245923	pseudobulk	edgeR	LRT
CART	GNG4	2.72096	0.000741832	0.0432412	pseudobulk	edgeR	LRT
CART	GRK3	1.71399	0.000197183	0.0193214	pseudobulk	edgeR	LRT
CART	GTSE1	1.58632	9.16614e-05	0.013163	pseudobulk	edgeR	LRT
CART	HIST1H2BO	1.7629	0.000606944	0.0376767	pseudobulk	edgeR	LRT
CART	HIST1H3G	1.67113	0.0007858	0.0447709	pseudobulk	edgeR	LRT
CART	HIVEP1	1.68978	7.76749e-05	0.0120121	pseudobulk	edgeR	LRT
CART	HJURP	1.87324	0.000207124	0.0195375	pseudobulk	edgeR	LRT
CART	HMGB3	1.80152	6.54062e-09	2.52923e-05	pseudobulk	edgeR	LRT
CART	JAG1	2.68481	1.64766e-07	0.000205603	pseudobulk	edgeR	LRT
CART	KCNB1	1.90929	0.000284752	0.0231188	pseudobulk	edgeR	LRT
CART	KIF15	1.5223	0.000256694	0.0219377	pseudobulk	edgeR	LRT
CART	LRRC37B	1.63816	9.34438e-05	0.0131941	pseudobulk	edgeR	LRT
CART	MATR3	1.56692	0.00068095	0.0405237	pseudobulk	edgeR	LRT
CART	MCM10	1.81346	0.00037819	0.0273802	pseudobulk	edgeR	LRT
CART	MDK	3.02297	1.68634e-07	0.000205603	pseudobulk	edgeR	LRT
CART	MND1	1.54136	0.000524235	0.0344434	pseudobulk	edgeR	LRT
CART	MYL9	2.03409	0.000731163	0.042839	pseudobulk	edgeR	LRT
CART	N4BP3	2.8908	7.82555e-05	0.0120201	pseudobulk	edgeR	LRT
CART	NDN	2.18076	0.000163979	0.0171762	pseudobulk	edgeR	LRT
CART	OGDHL	4.42749	0.000419264	0.0293266	pseudobulk	edgeR	LRT
CART	ORC1	1.87197	3.15948e-05	0.00656868	pseudobulk	edgeR	LRT
CART	ORC6	1.73196	4.23688e-06	0.00219512	pseudobulk	edgeR	LRT
CART	PBK	1.62153	0.000320978	0.024819	pseudobulk	edgeR	LRT
CART	PER1	1.88341	6.67548e-09	2.52923e-05	pseudobulk	edgeR	LRT
CART	PIM3	1.93158	1.00478e-06	0.00078764	pseudobulk	edgeR	LRT
CART	PKMYT1	1.61904	0.000628208	0.0384848	pseudobulk	edgeR	LRT
CART	PLEKHH2	3.06921	0.000118618	0.0145276	pseudobulk	edgeR	LRT
CART	PLK1	1.68838	0.000849255	0.0471284	pseudobulk	edgeR	LRT
CART	PMAIP1	1.69603	1.49014e-07	0.000205603	pseudobulk	edgeR	LRT
CART	POLE2	1.57843	5.53835e-05	0.00975994	pseudobulk	edgeR	LRT
CART	POLQ	2.13212	0.000129531	0.0151785	pseudobulk	edgeR	LRT
CART	PROSER2	3.00102	0.000785036	0.0447709	pseudobulk	edgeR	LRT
CART	RASGRP4	2.34724	0.000539545	0.0351446	pseudobulk	edgeR	LRT
CART	RNF103	1.51081	0.000320873	0.024819	pseudobulk	edgeR	LRT
CART	SHCBP1	1.60183	0.00023888	0.0212127	pseudobulk	edgeR	LRT
CART	SKA3	2.06362	0.000200937	0.0193422	pseudobulk	edgeR	LRT
CART	SLC16A14	2.49159	0.000157498	0.0170496	pseudobulk	edgeR	LRT
CART	SLC37A3	1.56738	5.64698e-05	0.00979946	pseudobulk	edgeR	LRT
CART	SNX9	2.15174	4.15775e-07	0.000415789	pseudobulk	edgeR	LRT
CART	SPATA2	2.10522	2.29636e-08	7.43007e-05	pseudobulk	edgeR	LRT
CART	SPC24	1.81494	2.84532e-05	0.0064143	pseudobulk	edgeR	LRT
CART	SPRY1	2.27278	1.80885e-07	0.000205603	pseudobulk	edgeR	LRT
CART	TLR2	3.04444	5.27495e-05	0.00959323	pseudobulk	edgeR	LRT
CART	TRIB1	3.19387	4.7476e-05	0.00899394	pseudobulk	edgeR	LRT
CART	UBE2C	1.91949	0.000250689	0.0216689	pseudobulk	edgeR	LRT
CART	UBE2E2	3.0076	1.50916e-05	0.00434733	pseudobulk	edgeR	LRT
CART	VDR	2.19717	0.000744839	0.0433054	pseudobulk	edgeR	LRT
CART	WHRN	2.00414	1.34093e-06	0.000983331	pseudobulk	edgeR	LRT
CART	ZNF704	3.78802	0.00050385	0.0334913	pseudobulk	edgeR	LRT
