## Supplementary Table 9 for "Two-Stage CD8^+^ CAR T-Cell Differentiation in Patients with Large B-Cell Lymphoma"

### Sheet: SupplementaryTable9-Precursor-S
gene	p_val	avg_log2FC	pct.1	pct.2	p_val_adj
TRAV8-2	9.39708e-98	1.30201	0.388	0.144	3.15169e-93
TRBV19	1.4228e-47	1.28288	0.298	0.13	4.77192e-43
TRBV5-4	3.3663e-72	1.2303	0.138	0.005	1.12902e-67
UBE2S	5.11879e-95	0.798801	0.86	0.709	1.71679e-90
TRBV20-1	7.62593e-33	0.793725	0.122	0.028	2.55766e-28
CCL3	7.2005e-58	0.789968	0.603	0.364	2.41498e-53
TRAV14DV4	5.10679e-42	0.731604	0.128	0.024	1.71277e-37
CHCHD10	3.83045e-154	0.730516	0.839	0.472	1.28469e-149
HLA-DQA1	2.01166e-116	0.704767	0.942	0.767	6.7469e-112
GZMH	2.12525e-51	0.687872	0.815	0.645	7.12786e-47
MZT2B	5.25411e-168	0.671581	0.968	0.906	1.76217e-163
IFITM3	1.9208e-90	0.642804	0.45	0.189	6.44217e-86
ATP5F1D	1.13201e-122	0.634553	0.929	0.708	3.79664e-118
GNAI2	7.84391e-154	0.603411	0.965	0.89	2.63077e-149
PNRC1	8.00727e-57	0.582791	0.695	0.488	2.68556e-52
HNRNPL	5.60003e-120	0.574566	0.867	0.694	1.8782e-115
LTA	6.36858e-19	0.57338	0.57	0.476	2.13596e-14
COTL1	1.71459e-39	0.56892	0.856	0.894	5.75056e-35
HLA-DQB1	5.17538e-108	0.560749	0.964	0.89	1.73577e-103
KLRG1	3.7651e-69	0.550444	0.732	0.511	1.26278e-64
HLA-DRB1	7.51953e-113	0.543351	0.991	0.973	2.52198e-108
GZMK	5.28812e-30	0.539393	0.648	0.491	1.77358e-25
ABHD17A	5.04551e-101	0.536859	0.854	0.643	1.69221e-96
HLA-DRB5	8.16598e-87	0.530802	0.932	0.851	2.73879e-82
BCL7C	1.15689e-97	0.528815	0.789	0.514	3.8801e-93
SRSF9	1.3708e-83	0.526145	0.87	0.642	4.59751e-79
HLA-DRA	1.47491e-83	0.525426	0.972	0.957	4.94668e-79
HSP90AB1	1.57953e-63	0.524137	0.98	0.987	5.29758e-59
TXNL4A	1.22855e-109	0.522707	0.903	0.778	4.12044e-105
CMC1	9.54899e-49	0.514765	0.755	0.633	3.20264e-44
RPL12	4.07565e-166	0.500967	0.998	1	1.36693e-161
MT2A	5.60762e-58	0.500293	0.937	0.891	1.88074e-53
C1QBP	2.84439e-61	0.481393	0.883	0.831	9.53979e-57
CCL4	1.85117e-38	0.480787	0.664	0.471	6.20862e-34
HNRNPD	3.05199e-103	0.478252	0.938	0.899	1.02361e-98
HNRNPAB	3.5187e-65	0.476092	0.843	0.717	1.18014e-60
CST7	4.90539e-46	0.473882	0.994	0.988	1.64522e-41
SFPQ	1.12341e-77	0.4704	0.91	0.86	3.76779e-73
ARF6	1.739e-81	0.457837	0.935	0.853	5.83242e-77
RPL21	3.36863e-130	0.456486	0.993	0.993	1.12981e-125
JUND	1.15386e-34	0.454406	0.749	0.646	3.86995e-30
CD81	3.49029e-44	0.452256	0.714	0.587	1.17061e-39
FCGR3A	1.21391e-42	0.449394	0.387	0.205	4.07133e-38
TAF10	3.31713e-53	0.442299	0.705	0.468	1.11253e-48
GNLY	3.9048e-32	0.436625	0.773	0.593	1.30963e-27
EFHD2	1.29288e-64	0.433639	0.833	0.644	4.33619e-60
PPP1R14B	7.97078e-53	0.423812	0.735	0.497	2.67332e-48
PLEK	4.35761e-58	0.422649	0.776	0.563	1.4615e-53
C4orf48	4.5569e-73	0.420804	0.704	0.451	1.52834e-68
H2AFV	7.43157e-64	0.417422	0.929	0.896	2.49247e-59
HLA-DPA1	2.66024e-76	0.417125	0.985	0.977	8.92218e-72
ALYREF	3.02134e-35	0.416729	0.68	0.509	1.01333e-30
CAPNS1	5.2236e-77	0.41534	0.857	0.706	1.75194e-72
STUB1	7.09562e-78	0.412817	0.794	0.598	2.3798e-73
AOAH	1.18761e-45	0.410905	0.634	0.457	3.98312e-41
YPEL3	1.1537e-24	0.407731	0.378	0.25	3.8694e-20
RPL22L1	1.25761e-26	0.406788	0.854	0.844	4.21788e-22
CYBA	5.33104e-86	0.406116	0.997	0.993	1.78798e-81
BTG1	3.70067e-42	0.405251	0.827	0.686	1.24117e-37
HNRNPA1	6.04862e-117	0.405232	0.983	0.996	2.02865e-112
XCL2	3.1067e-11	0.404992	0.315	0.236	1.04195e-06
HLA-DPB1	1.02277e-43	0.404142	0.972	0.965	3.43026e-39
PABPN1	3.57362e-63	0.403717	0.846	0.752	1.19856e-58
CMTM3	1.39521e-68	0.403193	0.755	0.544	4.67941e-64
KRT10	2.31042e-76	0.401387	0.886	0.779	7.74893e-72
H2AFX	4.73918e-35	0.399018	0.788	0.693	1.58947e-30
GZMB	1.53412e-17	0.396237	0.951	0.943	5.14529e-13
JUN	8.82786e-28	0.391366	0.769	0.673	2.96077e-23
H1FX	6.5516e-40	0.390052	0.734	0.567	2.19734e-35
UBALD2	8.72684e-24	0.387836	0.742	0.711	2.9269e-19
CCL5	1.96592e-13	0.384282	0.997	0.993	6.59349e-09
YBX1	1.81497e-69	0.376459	0.96	0.948	6.08722e-65
RRP36	7.74998e-76	0.371852	0.677	0.419	2.59927e-71
NENF	7.89163e-64	0.370549	0.684	0.405	2.64677e-59
RAC1	2.83088e-31	0.368319	0.745	0.662	9.49448e-27
HEBP2	1.91904e-63	0.366294	0.733	0.529	6.43626e-59
RARRES3	2.81092e-14	0.365374	0.811	0.773	9.42754e-10
NKG7	7.72636e-32	0.363048	0.997	0.997	2.59134e-27
SLBP	1.33205e-41	0.362136	0.76	0.628	4.46756e-37
PDXK	2.11462e-65	0.359329	0.613	0.379	7.09224e-61
BATF3	7.21098e-33	0.354275	0.66	0.524	2.41849e-28
HSPE1	2.12029e-28	0.353924	0.917	0.924	7.11124e-24
RPL23	7.36357e-53	0.351361	0.939	0.941	2.46967e-48
PPIF	3.096e-45	0.350822	0.74	0.657	1.03837e-40
GNAS	5.02546e-32	0.348737	0.832	0.841	1.68549e-27
TIGIT	5.29426e-09	0.347835	0.504	0.459	0.000177564
RGS1	8.28938e-36	0.34574	0.285	0.138	2.78018e-31
HSPD1	1.61901e-19	0.342942	0.908	0.917	5.43001e-15
GNB2	1.24198e-50	0.341506	0.871	0.813	4.16547e-46
STK17A	1.95987e-39	0.336367	0.787	0.675	6.57322e-35
GADD45B	3.82919e-18	0.333868	0.748	0.693	1.28427e-13
BAX	1.07937e-15	0.333825	0.945	0.944	3.6201e-11
FKBP11	2.63477e-39	0.332657	0.874	0.86	8.83676e-35
NDUFAF8	2.3203e-43	0.332419	0.746	0.648	7.78204e-39
ZYX	4.24643e-38	0.328795	0.851	0.797	1.42421e-33
MZT2A	3.58843e-58	0.328789	0.927	0.906	1.20352e-53
HLA-DMA	1.09535e-34	0.326363	0.89	0.849	3.67369e-30
LYST	8.10433e-24	0.321323	0.698	0.608	2.71811e-19
CTDNEP1	2.57276e-53	0.32021	0.72	0.542	8.62879e-49
SRM	1.78034e-31	0.318357	0.654	0.484	5.97109e-27
LAG3	1.8796e-29	0.318205	0.828	0.781	6.304e-25
TYMS	1.02089e-23	0.313528	0.816	0.767	3.42396e-19
UBE2M	6.17491e-28	0.311907	0.641	0.516	2.071e-23
EBPL	5.41929e-52	0.307615	0.585	0.359	1.81758e-47
GPX4	3.96606e-40	0.305471	0.937	0.915	1.33018e-35
POP4	1.46987e-25	0.304228	0.764	0.722	4.9298e-21
KHDRBS1	4.67393e-41	0.303141	0.863	0.799	1.56759e-36
AIF1	7.78206e-27	0.301937	0.602	0.488	2.61002e-22
GLRX5	2.48304e-31	0.300804	0.598	0.433	8.32787e-27
MAP2K2	2.2726e-30	0.300655	0.68	0.562	7.62209e-26
COPRS	5.89176e-55	0.29806	0.541	0.312	1.97604e-50
ATP5MC1	1.8967e-31	0.295777	0.875	0.884	6.36134e-27
TOMM40	1.9331e-42	0.295718	0.653	0.442	6.48343e-38
FOS	2.36902e-16	0.295594	0.404	0.29	7.94546e-12
SOCS1	1.37713e-41	0.292605	0.597	0.384	4.61876e-37
ODC1	5.69032e-30	0.291455	0.659	0.51	1.90848e-25
PTP4A2	1.29609e-25	0.286917	0.858	0.882	4.34695e-21
SET	2.06324e-35	0.285666	0.916	0.922	6.9199e-31
HSPB11	2.14653e-36	0.285182	0.876	0.864	7.19924e-32
CLTB	6.39242e-38	0.285023	0.68	0.521	2.14395e-33
NFKBIA	9.06971e-18	0.281931	0.761	0.691	3.04189e-13
HSP90AA1	1.02685e-24	0.281827	0.979	0.99	3.44396e-20
PPP1R35	1.25558e-33	0.281567	0.589	0.422	4.21109e-29
GPR174	3.99911e-21	0.279931	0.511	0.394	1.34126e-16
SSBP4	3.41372e-31	0.279687	0.68	0.548	1.14493e-26
SUZ12	5.61676e-28	0.276819	0.763	0.689	1.8838e-23
C12orf57	4.3891e-20	0.273052	0.928	0.933	1.47206e-15
MLEC	6.40884e-35	0.271486	0.757	0.669	2.14946e-30
RCN2	2.93105e-37	0.270331	0.629	0.463	9.83046e-33
RNF187	2.39378e-27	0.26963	0.614	0.48	8.02851e-23
CISD3	1.94337e-38	0.269396	0.872	0.826	6.51788e-34
MAP1LC3B	1.51493e-25	0.269139	0.71	0.626	5.08093e-21
CD74	8.81756e-37	0.268499	0.999	1	2.95732e-32
MMP24OS	4.11556e-35	0.267807	0.564	0.4	1.38032e-30
KLRD1	4.04064e-13	0.26622	0.662	0.581	1.35519e-08
YWHAH	7.6105e-17	0.264939	0.67	0.647	2.55248e-12
GBP5	5.32951e-21	0.26461	0.861	0.833	1.78746e-16
GLS	3.61118e-27	0.264474	0.651	0.53	1.21115e-22
NUDT8	2.44683e-45	0.263001	0.454	0.26	8.20641e-41
TMEM160	1.37139e-34	0.261594	0.864	0.835	4.59949e-30
LINC01943	9.95132e-17	0.260386	0.874	0.856	3.33757e-12
RANBP1	3.86699e-21	0.256015	0.899	0.903	1.29695e-16
XIST	1.15709e-50	0.255854	0.162	0.032	3.88078e-46
ATP5IF1	9.80987e-36	0.255451	0.956	0.957	3.29013e-31
RALBP1	8.10383e-29	0.254947	0.726	0.648	2.71794e-24
RPS4X	4.5919e-14	0.250646	0.999	1	1.54008e-09
