## Supplementary Table 10 for "Two-Stage CD8^+^ CAR T-Cell Differentiation in Patients with Large B-Cell Lymphoma"

### Sheet: SupTable10_EM-Ex_vs_EM_DEG_SC
	p_val	avg_log2FC	pct.1	pct.2	p_val_adj
CXCR4	0	1.13417	0.868	0.561	0
GAPDH	0	0.540774	0.998	0.996	0
NFKBIA	0	1.07243	0.835	0.544	0
EIF1	0	0.593192	0.999	0.988	0
RBM38	0	0.987675	0.636	0.241	0
PIM3	0	1.16602	0.559	0.164	0
RGS1	2.76673e-305	0.98892	0.448	0.126	9.27933e-301
TNFAIP3	9.15644e-287	0.791815	0.846	0.614	3.07098e-282
MRPL10	1.02152e-257	0.750604	0.661	0.362	3.42606e-253
LIMD2	9.3022e-244	0.499116	0.981	0.952	3.11987e-239
HMGB1	1.21379e-234	0.504963	0.976	0.91	4.07092e-230
EEF2	5.8304e-225	0.479228	0.985	0.949	1.95546e-220
DUSP4	2.46039e-224	0.773158	0.274	0.046	8.25189e-220
PMAIP1	3.15213e-219	0.77587	0.426	0.153	1.05719e-214
DDIT4	2.07103e-215	0.751198	0.467	0.19	6.94604e-211
BTF3	4.09473e-215	0.388249	0.991	0.971	1.37333e-210
SARAF	4.33046e-210	0.458991	0.977	0.943	1.45239e-205
ZFP36	5.71064e-210	0.803411	0.815	0.627	1.91529e-205
ATP5MC2	4.91763e-207	0.420351	0.978	0.943	1.64932e-202
ZYX	6.84757e-194	0.630668	0.735	0.49	2.29661e-189
BCL3	5.98029e-190	0.607874	0.37	0.122	2.00573e-185
HERPUD1	1.75522e-189	0.641152	0.693	0.443	5.88684e-185
PIK3R1	5.74149e-189	0.614119	0.759	0.515	1.92564e-184
PDE4D	1.94527e-188	0.65187	0.529	0.257	6.52423e-184
NR4A2	6.94357e-179	0.696196	0.413	0.168	2.3288e-174
MGAT4A	1.28576e-177	0.635228	0.66	0.416	4.3123e-173
COTL1	5.27041e-177	0.624691	0.819	0.641	1.76764e-172
EIF3F	8.85917e-176	0.454669	0.933	0.834	2.97128e-171
DUSP5	3.27706e-174	0.631568	0.341	0.113	1.09909e-169
WHAMM	4.68289e-174	0.607296	0.565	0.304	1.57059e-169
DNAJB1	8.25474e-172	0.60338	0.737	0.515	2.76856e-167
CEMIP2	7.15915e-169	0.588993	0.471	0.219	2.40111e-164
RHOH	5.80828e-168	0.581155	0.691	0.454	1.94804e-163
CNN2	5.0731e-166	0.529397	0.905	0.872	1.70147e-161
PER1	3.2787e-162	0.462081	0.213	0.037	1.09964e-157
UBC	1.08985e-159	0.350304	0.994	0.986	3.65524e-155
SLC25A5	2.22277e-157	0.484007	0.867	0.74	7.45496e-153
H3F3B	1.41223e-156	0.350208	0.997	0.99	4.73647e-152
POLR1D	3.02573e-156	0.541312	0.71	0.483	1.0148e-151
LEPROTL1	5.05037e-156	0.521678	0.804	0.614	1.69384e-151
PELI1	9.67219e-156	0.533175	0.325	0.111	3.24396e-151
SLC25A6	1.09106e-155	0.391965	0.958	0.895	3.65932e-151
HMGB2	6.03412e-154	0.552486	0.741	0.509	2.02378e-149
RACK1	1.07524e-153	0.262524	0.998	0.996	3.60625e-149
TENT5C	5.77631e-152	0.542474	0.456	0.213	1.93732e-147
MT-CO3	6.76781e-152	0.399188	0.997	0.99	2.26986e-147
RELB	1.57769e-149	0.525493	0.357	0.138	5.29142e-145
HNRNPL	8.71879e-146	0.520774	0.753	0.541	2.9242e-141
UBE2D3	1.69371e-144	0.480571	0.892	0.775	5.68053e-140
MYL6B	6.59116e-144	0.419853	0.225	0.052	2.21061e-139
TSC22D3	2.06718e-143	0.574841	0.819	0.689	6.9331e-139
BTG3	7.78189e-142	0.52603	0.35	0.139	2.60997e-137
EIF3H	3.81102e-138	0.444306	0.852	0.689	1.27818e-133
RPLP0	3.49666e-137	0.332885	0.998	0.994	1.17274e-132
DUSP2	2.1129e-136	0.544759	0.89	0.825	7.08645e-132
NINJ1	1.93083e-135	0.505139	0.406	0.185	6.47582e-131
MXD4	3.42416e-135	0.546254	0.563	0.335	1.14843e-130
RBBP6	4.19916e-135	0.534483	0.587	0.351	1.40836e-130
GNAS	1.91491e-134	0.487618	0.871	0.723	6.42241e-130
H1FX	2.5558e-134	0.636848	0.736	0.543	8.57191e-130
OSER1	1.58067e-129	0.462343	0.345	0.142	5.30142e-125
HLA-DRA	1.87911e-128	0.623486	0.473	0.252	6.30235e-124
COX4I1	5.28907e-128	0.365383	0.993	0.978	1.7739e-123
ODC1	2.06305e-127	0.490141	0.511	0.28	6.91928e-123
AES	3.83824e-127	0.307888	0.989	0.977	1.28731e-122
SNX9	1.18897e-126	0.481088	0.22	0.058	3.98769e-122
CD69	2.07531e-125	0.542567	0.764	0.569	6.96039e-121
RNF19A	1.03512e-123	0.498538	0.512	0.288	3.47169e-119
RGS10	1.48897e-119	0.437716	0.812	0.646	4.99384e-115
AC016831.7	1.00732e-118	0.513726	0.463	0.248	3.37846e-114
ZBTB1	4.37502e-118	0.469345	0.455	0.239	1.46734e-113
ELF1	8.62481e-118	0.471231	0.702	0.491	2.89267e-113
FAM160B1	3.49519e-117	0.489284	0.394	0.192	1.17225e-112
ARHGDIB	4.84511e-117	0.273771	0.993	0.984	1.625e-112
ACTG1	6.56903e-117	0.472238	0.977	0.982	2.20319e-112
MT-ATP8	2.26071e-115	0.460302	0.936	0.891	7.5822e-111
CUL3	8.55095e-113	0.482992	0.476	0.268	2.8679e-108
PIK3IP1	4.70538e-112	0.453028	0.393	0.194	1.57814e-107
LYST	1.10279e-111	0.452812	0.683	0.466	3.69863e-107
HNRNPA1	1.7756e-111	0.304402	0.989	0.963	5.9552e-107
MAPKAPK2	3.21281e-111	0.460005	0.423	0.215	1.07754e-106
CSRNP1	3.34881e-111	0.386449	0.203	0.057	1.12316e-106
EPC1	2.63676e-110	0.431499	0.74	0.543	8.84341e-106
ATG2A	3.87251e-110	0.439443	0.313	0.134	1.2988e-105
GYPC	8.42434e-110	0.379114	0.888	0.794	2.82544e-105
HMGA1	8.79535e-110	0.452168	0.474	0.267	2.94987e-105
SFPQ	2.45829e-106	0.429005	0.795	0.632	8.24486e-102
PABPC1	3.10596e-105	0.3265	0.957	0.901	1.04171e-100
CD38	3.93752e-103	0.40525	0.254	0.094	1.3206e-98
PTPRJ	1.06759e-100	0.499149	0.472	0.273	3.58058e-96
ENC1	2.39606e-100	0.378294	0.212	0.068	8.03613e-96
HIGD2A	2.67243e-100	0.343068	0.915	0.825	8.96307e-96
IGBP1	5.84993e-100	0.423661	0.625	0.421	1.96201e-95
SCAND1	9.51356e-100	0.404115	0.753	0.582	3.19075e-95
RIOK3	1.72059e-99	0.44516	0.556	0.352	5.77067e-95
HLA-DMA	1.24631e-98	0.406859	0.345	0.164	4.18e-94
HIST1H1C	3.12835e-98	0.47939	0.564	0.367	1.04922e-93
KBTBD2	3.76797e-98	0.38191	0.31	0.136	1.26374e-93
CCL5	7.33387e-98	0.294223	0.997	0.998	2.45971e-93
VIM	1.9811e-96	0.3671	0.954	0.91	6.64442e-92
MTRNR2L12	3.99747e-96	0.412804	0.982	0.886	1.34071e-91
CD74	4.79031e-96	0.38779	0.984	0.971	1.60662e-91
ARID5A	6.25045e-96	0.397524	0.289	0.125	2.09634e-91
DUSP1	5.59912e-95	0.581016	0.691	0.54	1.87789e-90
FABP5	5.14452e-94	0.390021	0.364	0.182	1.72542e-89
PPP1CC	4.76887e-93	0.4047	0.613	0.418	1.59943e-88
PRDM1	2.07441e-92	0.450276	0.529	0.332	6.95736e-88
ATP5F1A	5.04513e-92	0.373168	0.796	0.648	1.69208e-87
OXA1L	7.55328e-92	0.39714	0.515	0.316	2.5333e-87
VPS37B	1.60766e-91	0.46182	0.406	0.225	5.39195e-87
ATP5F1B	1.70012e-91	0.332268	0.898	0.811	5.70205e-87
RPSA	1.88434e-91	0.263139	0.997	0.99	6.31988e-87
CBLB	4.93268e-91	0.447793	0.775	0.619	1.65437e-86
PDZD8	8.25775e-91	0.38093	0.306	0.141	2.76957e-86
UBXN1	2.6128e-89	0.35476	0.827	0.689	8.76307e-85
BRWD1	6.79256e-89	0.416064	0.455	0.266	2.27816e-84
SLC25A3	1.32173e-88	0.358481	0.887	0.792	4.43294e-84
EPB41L4A-AS1	3.55549e-87	0.420017	0.379	0.203	1.19248e-82
TCAF2	1.2395e-86	0.319317	0.218	0.08	4.15715e-82
TERF2IP	1.13345e-85	0.374147	0.725	0.549	3.80146e-81
ARF1	2.07051e-84	0.328768	0.861	0.733	6.94427e-80
HNRNPLL	4.23138e-84	0.379051	0.359	0.188	1.41916e-79
GDE1	5.28681e-84	0.379735	0.303	0.145	1.77314e-79
KDM2A	5.93469e-84	0.379553	0.413	0.235	1.99044e-79
YPEL5	8.08038e-84	0.379766	0.477	0.288	2.71008e-79
GTF2B	1.12006e-82	0.356189	0.424	0.24	3.75656e-78
YARS	4.05062e-82	0.45003	0.483	0.301	1.35854e-77
ARPC5L	1.41933e-81	0.450179	0.739	0.582	4.76029e-77
BCL2L11	1.09843e-80	0.359355	0.354	0.188	3.68403e-76
ELOVL5	2.37103e-80	0.389602	0.519	0.335	7.95219e-76
BRI3	2.81285e-80	0.399034	0.445	0.269	9.43402e-76
MTRNR2L8	4.4087e-80	0.410435	0.865	0.713	1.47863e-75
CCNL1	5.54107e-80	0.386492	0.709	0.537	1.85842e-75
COG3	6.3852e-80	0.374782	0.353	0.188	2.14153e-75
SP3	7.89775e-80	0.360962	0.37	0.2	2.64883e-75
STK17A	3.62622e-79	0.374987	0.764	0.603	1.2162e-74
LRRC8C	3.6524e-79	0.283071	0.2	0.073	1.22498e-74
SAMSN1	7.36798e-79	0.511877	0.398	0.231	2.47115e-74
FYN	2.15266e-78	0.354083	0.823	0.684	7.21979e-74
HLA-DRB5	6.35642e-78	0.389135	0.324	0.167	2.13188e-73
ZFP36L2	1.51752e-77	0.375062	0.937	0.928	5.0896e-73
DUSP10	1.01039e-76	0.271833	0.147	0.041	3.38875e-72
RHBDD2	1.73458e-76	0.390413	0.364	0.2	5.81762e-72
HMOX1	3.09177e-76	0.291483	0.129	0.031	1.03695e-71
NELL2	4.42598e-76	0.385989	0.326	0.17	1.48443e-71
PFKFB3	5.04958e-76	0.28508	0.157	0.048	1.69358e-71
PPIF	1.38046e-75	0.316061	0.22	0.09	4.62992e-71
SNHG7	3.8142e-75	0.358442	0.491	0.309	1.27924e-70
CLDND1	6.40308e-75	0.387499	0.478	0.304	2.14753e-70
RSRC2	1.99303e-74	0.375304	0.427	0.255	6.68441e-70
NDUFB9	3.83667e-74	0.313667	0.852	0.738	1.28678e-69
PTTG1	4.61487e-74	0.323045	0.234	0.101	1.54778e-69
HIF1A	6.90774e-74	0.349803	0.374	0.21	2.31679e-69
SSH2	9.81806e-74	0.466666	0.449	0.284	3.29288e-69
WHRN	1.36287e-73	0.323926	0.165	0.055	4.57095e-69
UQCRFS1	1.92226e-73	0.339328	0.747	0.596	6.44708e-69
RALY	8.14055e-73	0.334704	0.779	0.638	2.73026e-68
BNIP1	1.49924e-72	0.270492	0.187	0.069	5.02832e-68
ZNF326	2.71042e-72	0.343293	0.284	0.141	9.09049e-68
CCDC59	2.88056e-72	0.335896	0.415	0.244	9.6611e-68
NPM1	5.75754e-72	0.257724	0.954	0.918	1.93102e-67
RBM3	8.05259e-72	0.317295	0.852	0.734	2.70076e-67
SRGN	9.84106e-72	0.303196	0.931	0.873	3.30059e-67
BNIP3L	8.02882e-71	0.347207	0.402	0.239	2.69279e-66
SUB1	6.33557e-70	0.274178	0.938	0.869	2.12489e-65
RUNX3	7.3185e-70	0.555326	0.539	0.38	2.45455e-65
PPP6R2	7.95544e-70	0.351949	0.37	0.212	2.66817e-65
H3F3A	1.32843e-69	0.254506	0.991	0.975	4.45542e-65
LRMP	1.82482e-69	0.315838	0.204	0.084	6.12026e-65
RBM39	1.92462e-69	0.324329	0.816	0.679	6.45497e-65
UBE2J1	4.2741e-69	0.331856	0.414	0.248	1.43349e-64
C9orf16	4.61588e-69	0.292672	0.863	0.76	1.54812e-64
GPSM3	1.15322e-68	0.29009	0.903	0.86	3.86779e-64
MT1F	3.38096e-68	0.334368	0.398	0.236	1.13394e-63
NAP1L1	5.24533e-68	0.33339	0.634	0.461	1.75923e-63
PCIF1	5.70168e-68	0.327247	0.412	0.247	1.91229e-63
JMJD6	2.98035e-67	0.297309	0.211	0.09	9.99579e-63
RHOG	1.24709e-66	0.33045	0.717	0.56	4.18261e-62
FLNB	3.0158e-66	0.280286	0.21	0.09	1.01147e-61
RAD23B	4.44297e-66	0.344812	0.451	0.288	1.49013e-61
TOX	4.71568e-66	0.30488	0.256	0.123	1.58159e-61
ELL2	1.70953e-65	0.250626	0.147	0.048	5.73358e-61
CHI3L2	1.29575e-64	0.277486	0.135	0.041	4.34581e-60
MHENCR	1.52181e-64	0.282821	0.219	0.097	5.10399e-60
TIPARP	3.10707e-64	0.322916	0.333	0.186	1.04208e-59
IL6ST	5.1889e-64	0.262727	0.173	0.066	1.7403e-59
BACH1	9.39321e-64	0.277196	0.195	0.082	3.15039e-59
EIF4H	1.5499e-63	0.327443	0.595	0.428	5.19822e-59
WIPF1	1.83636e-63	0.332952	0.792	0.659	6.15898e-59
EIF3G	4.5513e-63	0.278835	0.882	0.811	1.52646e-58
HMGN2	1.20661e-62	0.407284	0.783	0.654	4.04686e-58
ZC3H12A	1.22492e-62	0.263635	0.196	0.083	4.10827e-58
LINC00426	1.5147e-62	0.252209	0.175	0.068	5.08015e-58
SH2D1A	1.69709e-62	0.366605	0.541	0.382	5.69188e-58
CACYBP	2.29806e-62	0.336378	0.532	0.368	7.70748e-58
MAP3K8	2.42279e-62	0.343436	0.397	0.244	8.12579e-58
MMADHC	3.73521e-62	0.328508	0.563	0.402	1.25275e-57
FAM177A1	3.81338e-62	0.389303	0.419	0.267	1.27897e-57
SDCBP	5.89749e-62	0.337527	0.477	0.313	1.97796e-57
F2R	5.95229e-62	0.341738	0.244	0.121	1.99634e-57
HIST1H1E	3.56894e-61	0.379983	0.862	0.754	1.19699e-56
COQ10B	1.1776e-60	0.289127	0.336	0.191	3.94957e-56
EIF1B	1.48734e-60	0.356541	0.407	0.253	4.9884e-56
SLC37A3	1.69582e-60	0.287898	0.157	0.059	5.68761e-56
ZNF580	2.43495e-60	0.268332	0.239	0.116	8.16659e-56
EP300	5.03819e-60	0.32246	0.322	0.183	1.68976e-55
ATXN1	8.54871e-60	0.360664	0.343	0.2	2.86715e-55
SLC25A25	1.22804e-59	0.265398	0.188	0.08	4.11873e-55
DYNLT1	2.02356e-59	0.318272	0.466	0.306	6.78682e-55
CTLA4	2.44539e-59	0.285776	0.282	0.148	8.2016e-55
SYF2	2.45538e-59	0.330962	0.594	0.43	8.23509e-55
FBXO33	3.93577e-59	0.263155	0.234	0.113	1.32002e-54
HAUS3	4.60385e-59	0.27484	0.269	0.14	1.54409e-54
ANP32B	5.29357e-59	0.324759	0.693	0.553	1.77541e-54
SMAP2	5.45369e-59	0.344208	0.608	0.46	1.82911e-54
GNAI2	6.7008e-59	0.27327	0.883	0.829	2.24738e-54
FKBP11	1.80897e-58	0.357436	0.542	0.382	6.06711e-54
FTH1	1.98851e-58	0.252626	0.993	0.99	6.66926e-54
RB1CC1	2.41632e-58	0.350549	0.383	0.237	8.10409e-54
RSL24D1	2.56051e-58	0.317672	0.65	0.493	8.5877e-54
PABPN1	6.45031e-58	0.297457	0.674	0.519	2.16337e-53
CSNK1G3	4.24193e-57	0.291871	0.29	0.159	1.4227e-52
FBXO7	7.28083e-57	0.300225	0.549	0.386	2.44192e-52
CHD1	2.98183e-56	0.324012	0.499	0.342	1.00008e-51
ATF4	3.20465e-56	0.288026	0.31	0.176	1.07481e-51
HNRNPH3	4.75522e-56	0.408801	0.526	0.375	1.59485e-51
WTAP	4.92041e-56	0.325671	0.532	0.37	1.65026e-51
CREBRF	6.77233e-56	0.267269	0.313	0.176	2.27137e-51
SYAP1	9.71772e-56	0.299322	0.307	0.175	3.25923e-51
B3GNT2	1.2637e-55	0.276564	0.389	0.238	4.23831e-51
SQSTM1	1.62985e-55	0.333412	0.647	0.499	5.46636e-51
PTRHD1	3.65248e-55	0.290808	0.471	0.313	1.225e-50
MT1E	5.39705e-55	0.282368	0.384	0.237	1.81012e-50
AKIRIN2	1.34416e-54	0.308736	0.457	0.304	4.50818e-50
MAP2K2	1.72495e-54	0.285013	0.702	0.554	5.78531e-50
IDH2	3.85961e-54	0.30704	0.678	0.545	1.29447e-49
IER5	5.26013e-54	0.268529	0.266	0.142	1.7642e-49
BAZ2A	1.18449e-53	0.308854	0.385	0.245	3.97265e-49
FMNL1	1.37917e-53	0.313829	0.635	0.486	4.62561e-49
TMED3	5.38344e-53	0.26565	0.37	0.225	1.80555e-48
SFXN1	2.44301e-52	0.292755	0.403	0.259	8.1936e-48
EIF3L	3.05218e-52	0.277576	0.76	0.628	1.02367e-47
GALNT2	3.71393e-52	0.293656	0.195	0.092	1.24561e-47
PRDX6	4.43664e-52	0.306679	0.637	0.488	1.488e-47
PNISR	8.81049e-52	0.274177	0.731	0.591	2.95495e-47
SAT1	9.04828e-52	0.308233	0.68	0.534	3.0347e-47
NFKB1	1.04389e-51	0.296174	0.375	0.234	3.5011e-47
GET4	1.11826e-51	0.297464	0.258	0.141	3.75055e-47
ANKRD11	1.27472e-51	0.330591	0.571	0.42	4.2753e-47
HIST3H2A	2.3756e-51	0.260489	0.27	0.148	7.96751e-47
RNF145	2.52796e-51	0.398607	0.352	0.223	8.47852e-47
FXR1	4.30945e-51	0.279389	0.388	0.244	1.44535e-46
AK3	7.98275e-51	0.255607	0.248	0.132	2.67734e-46
HLA-DQB1	8.67016e-51	0.274576	0.291	0.166	2.90789e-46
TBC1D1	1.1312e-50	0.260767	0.32	0.188	3.79393e-46
TKT	1.4482e-50	0.293166	0.539	0.394	4.85712e-46
CIR1	1.52111e-50	0.283747	0.383	0.241	5.10165e-46
CALM3	2.1797e-50	0.286286	0.741	0.615	7.3105e-46
COPS2	3.65551e-50	0.286072	0.424	0.28	1.22602e-45
RFTN1	4.56875e-50	0.256483	0.315	0.186	1.53231e-45
MYH9	1.66579e-49	0.364729	0.813	0.735	5.5869e-45
PCGF5	2.9483e-49	0.284171	0.451	0.303	9.88829e-45
REL	4.03217e-49	0.28545	0.453	0.308	1.35235e-44
KRR1	6.69388e-49	0.269327	0.356	0.22	2.24506e-44
KCMF1	9.83421e-49	0.255539	0.283	0.161	3.2983e-44
SF3A1	1.16991e-48	0.288528	0.482	0.339	3.92378e-44
USP3	1.26953e-48	0.302914	0.415	0.275	4.25788e-44
ITGAE	1.45311e-48	0.26907	0.265	0.147	4.87359e-44
PFDN4	3.62379e-48	0.256589	0.365	0.228	1.21538e-43
SIRPG	4.90778e-48	0.299672	0.457	0.318	1.64602e-43
BHLHE40	6.00173e-48	0.326627	0.567	0.425	2.01292e-43
DNAJB6	9.84567e-48	0.289146	0.481	0.334	3.30214e-43
SLC2A3	9.91926e-48	0.310853	0.474	0.33	3.32682e-43
GNA13	1.16363e-47	0.27643	0.377	0.243	3.90269e-43
RNF125	1.3671e-47	0.265996	0.509	0.361	4.58512e-43
AC013394.1	1.3779e-47	0.279807	0.195	0.097	4.62135e-43
CHST11	1.40788e-47	0.271409	0.435	0.291	4.72188e-43
ZNF267	2.06652e-47	0.267915	0.305	0.181	6.9309e-43
PSMB1	7.70578e-47	0.250317	0.828	0.728	2.58444e-42
OCIAD2	1.13538e-46	0.316623	0.644	0.506	3.80797e-42
ZFAS1	1.45227e-46	0.286548	0.623	0.476	4.87076e-42
ZNF292	3.53682e-46	0.287672	0.416	0.278	1.18622e-41
DDX6	3.69219e-46	0.281496	0.634	0.485	1.23832e-41
CASP8	5.60699e-46	0.313403	0.579	0.438	1.88053e-41
EIF4G2	6.80193e-46	0.266787	0.731	0.598	2.2813e-41
H2AFJ	9.34031e-46	0.257325	0.313	0.188	3.13265e-41
CDK17	1.13401e-45	0.287915	0.401	0.266	3.80335e-41
HNRNPUL1	1.54868e-45	0.260164	0.568	0.419	5.1941e-41
NUDT21	2.19006e-45	0.252433	0.469	0.325	7.34525e-41
CRTC3	2.61984e-45	0.25312	0.272	0.158	8.78668e-41
SYNJ2	3.883e-45	0.272856	0.255	0.145	1.30232e-40
NLRP1	4.36427e-45	0.256631	0.322	0.196	1.46373e-40
TNKS2	4.73413e-45	0.263553	0.457	0.313	1.58778e-40
BUD31	5.28745e-45	0.27518	0.519	0.372	1.77336e-40
MAPK1IP1L	9.07809e-45	0.264758	0.479	0.337	3.0447e-40
HLA-DRB1	1.05324e-44	0.326341	0.563	0.426	3.53246e-40
RICTOR	1.37632e-44	0.315159	0.315	0.195	4.61603e-40
RSF1	1.67592e-44	0.281361	0.488	0.349	5.62087e-40
CNOT1	2.25126e-44	0.319869	0.354	0.231	7.5505e-40
DPP8	2.71303e-44	0.263821	0.279	0.165	9.09922e-40
CSNK1D	3.22559e-44	0.264337	0.299	0.181	1.08183e-39
MPZL3	3.48991e-44	0.297568	0.126	0.05	1.17048e-39
UQCRB	8.65264e-44	0.255296	0.892	0.828	2.90201e-39
MEX3C	1.67752e-43	0.270879	0.176	0.087	5.62625e-39
PSMD7	1.71771e-43	0.272054	0.517	0.374	5.76103e-39
ARHGEF1	2.52986e-43	0.295802	0.768	0.674	8.4849e-39
MTDH	2.60002e-43	0.250774	0.683	0.545	8.7202e-39
MYO9B	3.29615e-43	0.255952	0.345	0.22	1.1055e-38
CLEC2B	9.93843e-43	0.266895	0.833	0.733	3.33325e-38
TOMM20	1.10937e-42	0.251371	0.639	0.493	3.72071e-38
EIF3D	1.8058e-42	0.250767	0.659	0.519	6.05647e-38
SIK3	2.14777e-42	0.251819	0.316	0.195	7.20341e-38
TRPC4AP	2.58194e-42	0.259002	0.317	0.198	8.65957e-38
N4BP1	3.30211e-42	0.266969	0.337	0.213	1.1075e-37
CSDE1	5.15556e-42	0.25195	0.706	0.574	1.72912e-37
DENND1C	7.68406e-42	0.261069	0.403	0.273	2.57716e-37
PHB2	7.79199e-42	0.251113	0.686	0.553	2.61335e-37
HELZ	1.9313e-41	0.272011	0.37	0.244	6.47738e-37
HLA-DPA1	5.11548e-41	0.326652	0.556	0.433	1.71568e-36
MPG	6.17319e-41	0.251586	0.5	0.362	2.07043e-36
TSPYL2	1.33247e-40	0.339878	0.202	0.111	4.46898e-36
PRKCH	1.63748e-40	0.281379	0.662	0.534	5.49196e-36
ZCRB1	9.19923e-40	0.263658	0.293	0.182	3.08533e-35
CDC42SE2	2.13565e-39	0.275502	0.606	0.466	7.16275e-35
P2RY8	3.98712e-39	0.293271	0.609	0.484	1.33724e-34
KRT10	9.33187e-39	0.263622	0.692	0.567	3.12982e-34
ARID4B	1.53208e-36	0.262724	0.632	0.498	5.13843e-32
CHD2	1.54279e-35	0.283718	0.417	0.297	5.17436e-31
AAK1	1.70373e-34	0.25764	0.454	0.328	5.71416e-30
NUTM2B-AS1	4.38656e-34	0.250834	0.33	0.222	1.47121e-29
HLA-DPB1	5.60031e-34	0.28079	0.574	0.456	1.87829e-29
TANK	6.14045e-33	0.260059	0.264	0.167	2.05944e-28
KMT2E	6.23955e-31	0.264223	0.666	0.544	2.09268e-26
CCNH	1.7854e-29	0.255423	0.419	0.311	5.98804e-25
JUNB	3.13548e-25	0.364424	0.858	0.848	1.05161e-20
ISCU	2.57216e-15	0.260403	0.554	0.468	8.62676e-11
ITM2A	4.09546e-15	0.283319	0.532	0.459	1.37358e-10
